# Unexpected diversity of CPR bacteria and nanoarchaea in the rare biosphere of rhizosphere-associated grassland soil

**DOI:** 10.1101/2020.07.13.194282

**Authors:** Alexa M. Nicolas, Alexander L. Jaffe, Erin E. Nuccio, Michiko E. Taga, Mary K. Firestone, Jillian F. Banfield

**Affiliations:** Department of Plant and Microbial Biology, University of California, Berkeley, Berkeley, CA; Nuclear and Chemical Sciences Division, Lawrence Livermore National Laboratory, Livermore, CA, USA; Department of Environmental Science, Policy, and Management, University of California, Berkeley, Berkeley, CA; Earth and Environmental Sciences, Lawrence Berkeley National Laboratory, Berkeley, CA; Department of Earth and Planetary Science, University of California, Berkeley, Berkeley, CA; Chan Zuckerberg Biohub, San Francisco, CA; Innovative Genomics Institute, University of California, Berkeley, Berkeley, CA

## Abstract

Candidate Phyla Radiation (CPR) bacteria and nanoarchaea populate most ecosystems, but are rarely detected in soil. We concentrated particles less than 0.2 *μ*m from grassland soil, enabling targeted metagenomic analysis of these organisms, which are almost totally unexplored in soil. We recovered a diversity of CPR bacteria and some nanoarchaea sequences, but no sequences from other cellular organisms. The sampled sequences include Doudnabacteria (SM2F11) and Pacearchaeota, organisms not previously reported in soil, as well as Saccharibacteria, Parcubacteria and Microgenomates. CPR and DPANN (an acronym of the names of the first included archaea phyla) enrichments of 100-1000-fold were achieved compared to bulk soil, in which we estimate these organisms comprise about 1 to 100 cells per gram of soil. Like most CPR and DPANN sequenced to date, we predict these microorganisms live symbiotic, anaerobic lifestyles. However, Saccharibacteria, Parcubacteria, and Doudnabacteria genomes sampled here also encode ubiquinol oxidase operons that may have been acquired from other bacteria, likely during adaptation to aerobic soil environments. We posit that although present at low abundance, CPR bacteria and DPANN archaea could impact overall soil microbial community function by modulating host organism abundances and activity.
