## Supplementary Tables 2 & 3 for "Unexpected diversity of CPR bacteria and nanoarchaea in the rare biosphere of rhizosphere-associated grassland soil"

### Sheet: SupTable2
Supplementary Table 2|Sample Metadata and Assembly Statistics
Name	Sample	Type	Date	Plot	Depth	DNA (ng)	Read Length	Assembly Method	Min k-mer	Max k-mer	Step Size	Total Reads	Reads Assembled	Percent Assembled	Assembly Length (bp)	Total Contigs	N50	Longest Contig	Assembly Length >= 1kb (bp)	Contigs >= 1kb	N50 >= 1kb	Fration Contigs >= 1kb (%)	Bases in Contigs >= 1kb (%)	Total ORFs
small_particle_mg	PAFVLPS_2018	small particle concentrate	2018-02-16		0-10cm		150	IDBA-UD	40	140	20	720903764	471336584	0.653813	5249539045	4654529	1625	575302	3367357581	1182613	3588	25.33	64.09	5884654
bulk_mg	PAF_2018_SJ	bulk	2018-02-16		0-10cm		150	IDBA-UD	40	140	20	303962748	17716724	0.116572	1045524170	1203743	1066	237882	544299777	216085	2879	17.89	51.99	707344
SJ26		bulk	2018-02-16	10	0-10cm	972	150					126287304
SJ30		bulk	2018-02-16	14	0-10cm	1516	150					177675444
J22		small particle	2018-02-16	6	0-10cm	58.24	150					140779776
J25		small particle	2018-02-16	9	0-10cm	82.6	150					126617204
J26		small particle	2018-02-16	10	0-10cm	64.68	150					113326534
J28		small particle	2018-02-16	12	0-10cm	280	150					114020606
J30		small particle	2018-02-16	14	0-10cm	62.44	150					114495558
J31		small particle	2018-02-16	15	0-10cm	110.04	150					111664086

### Sheet: SupTable3
Supplementary Table 3|Genome completeness and relative abundance across samples/assemblies				small concentrate relative abundance						bulk rel abundance
Draft Genome	Phyla	completeness	contamination	small_plot6	small_plot9	small_plot10	small_plot12	small_plot14	small_plot15	bulk_plot10	bulk_plot14	small_p_conc	bulk	enrichment_factor
viral-cat_SM2F11_48_13	Doudnabacteria	0.930233	0	0.000232818	3.79095e-07	2.11777e-07	0	2.19259e-07	0.000133006	7.91845e-08	4.50259e-08	6.62016e-05	5.92178e-08	1117.93
viral-cat_Parcubacteria_51_11	Parcubacteria	0.953488	0.0232558	5.86093e-05	3.15913e-07	2.08336e-05	8.90864e-07	0.000119768	3.31799e-05	1.58369e-06	6.86645e-07	3.89997e-05	1.05934e-06	36.815
viral-cat_Parcubacteria_42_20	Parcubacteria	0.953488	0.0232558	3.72923e-06	7.9768e-07	1.8707e-06	3.93028e-07	0.000618116	2.48961e-06	6.01802e-07	2.2513e-08	9.93739e-05	2.6319e-07	377.574
viral-cat_Bacteria_SM2F11_41_10	Doudnabacteria	0.953488	0.0232558	2.20202e-07	1.10569e-07	1.16478e-06	1.31009e-06	0.000288851	8.239e-07	1.08483e-06	5.62824e-08	4.62669e-05	4.83612e-07	95.6695
viral-cat_RIF_OD1_6_46_11	Parcubacteria	0.906977	0.0232558	0.000103609	1.27629e-05	3.4855e-05	7.86057e-08	1.18049e-05	7.07927e-05	9.50214e-08	1.46334e-07	4.07988e-05	1.25015e-07	326.35
viral-cat_Candidatus_Saccharibacteria_48_13	Saccharibacteria	0.930233	0	4.745e-06	0.000231122	2.16189e-06	6.11377e-08	5.87613e-07	5.73148e-07	4.75107e-08	4.50259e-08	4.20514e-05	4.60583e-08	913.004
viral-cat_Bacteria_parcubacteria_59_9	Parcubacteria	0.930233	0.0232558	0.000118767	1.59536e-06	6.0533e-06	2.79487e-07	2.01718e-07	9.15782e-05	2.77146e-07	3.03925e-07	3.86862e-05	2.92799e-07	132.125
viral-cat_SM2F11_45_16	Doudnabacteria	0.906977	0.0465116	0.000155633	2.13636e-05	3.34697e-05	5.24038e-07	1.58129e-05	0.000152601	7.91845e-09	1.35078e-07	6.56273e-05	8.22469e-08	797.931
viral-cat_Parcubacteria_52_19	Parcubacteria	0.906977	0.0232558	2.4066e-05	0.000211196	8.0599e-05	9.60736e-07	1.77599e-05	2.54245e-05	3.95923e-08	2.05994e-06	6.13633e-05	1.22054e-06	50.2753
viral-cat_Parcubacteria_44_14	Parcubacteria	0.906977	0	0.000230665	2.0716e-05	4.2179e-06	8.73396e-09	1.57866e-07	1.28958e-06	0	1.68847e-08	4.95725e-05	9.86963e-09	5022.73
viral-cat_Parcubacteria_56_12	Parcubacteria	0.883721	0	6.39296e-08	1.8165e-07	7.05925e-08	1.04808e-07	8.77034e-08	0.00017421	8.7103e-08	1.06937e-07	2.70702e-05	9.86963e-08	274.278
viral-cat_Parcubacteria_50_13	Parcubacteria	0.883721	0.0232558	8.01394e-05	4.04368e-05	4.86294e-05	0	5.1403e-05	2.36334e-05	3.16738e-08	9.56801e-08	4.21873e-05	6.90874e-08	610.637
viral-cat_SM2F11_42_19	Doudnabacteria	0.837209	0.0232558	1.89019e-05	2.14663e-05	1.27155e-05	2.11362e-06	9.07029e-05	0.000253394	2.85064e-07	1.2945e-07	6.33913e-05	1.94103e-07	326.586
viral-cat_Microgenomates_33_10	Microgenomates	0.860465	0	6.0378e-05	2.57864e-05	1.43744e-05	4.54166e-07	1.59182e-05	1.27078e-05	7.91845e-09	2.2513e-08	2.31376e-05	1.64494e-08	1406.6
viral-cat_Parcubacteria_47_11	Parcubacteria	0.837209	0	2.00881e-05	3.97023e-05	6.06831e-05	2.49791e-06	7.47233e-06	9.58948e-05	1.26695e-07	5.00913e-07	3.68676e-05	3.45437e-07	106.727
viral-cat_Parcubacteria_42_19	Parcubacteria	0.837209	0	0.000108709	0.000154908	7.87371e-05	2.19222e-06	2.60479e-05	4.55921e-05	2.37554e-08	2.02617e-07	7.23439e-05	1.28305e-07	563.842
viral-cat_Candidatus_Saccharibacteria_52_9	Saccharibacteria	0.837209	0	3.40958e-07	3.94891e-08	1.4295e-06	0.000108257	1.06823e-05	2.79409e-06	3.16738e-08	3.37694e-08	1.96143e-05	3.28988e-08	596.201
viral-cat_Candidatus_Saccharibacteria_47_13	Saccharibacteria	0.837209	0.0232558	2.86334e-05	6.879e-06	5.3915e-06	0.000153307	4.7202e-05	3.46933e-05	1.35406e-06	2.2513e-07	4.48354e-05	6.94164e-07	64.589
viral-cat_Candidatus_Saccharibacteria_45_11	Saccharibacteria	0.790698	0.0232558	6.18981e-05	2.94115e-05	8.47727e-05	5.24038e-08	4.38517e-07	3.2956e-06	2.37554e-08	1.12565e-07	3.11678e-05	7.56672e-08	411.907
viral-cat_Parcubacteria_45_21	Parcubacteria	0.790698	0.0232558	0.000116721	4.67551e-06	1.50185e-05	6.98717e-08	6.70054e-06	0.0002368	4.75107e-08	1.12565e-07	6.37256e-05	8.55368e-08	745.008
viral-cat_Parcubacteria_41_14	Parcubacteria	0.767442	0.0232558	0.000133435	1.87178e-05	1.56362e-05	1.35376e-06	3.91771e-05	4.88161e-05	6.33476e-08	9.00518e-08	4.57759e-05	7.8957e-08	579.757
viral-cat_Parcubacteria_58_25	Parcubacteria	0.72093	0.0697674	2.69996e-05	6.33484e-05	0.000201709	1.74679e-08	3.50814e-07	1.68362e-06	1.34614e-07	7.38988e-06	4.84267e-05	4.37554e-06	11.0676
viral-cat_Candidatus_Saccharibacteria_49_10	Saccharibacteria	0.72093	0	5.49085e-06	4.44015e-05	8.71641e-05	7.07451e-07	6.13924e-07	8.47184e-06	5.54292e-08	9.39916e-07	2.40948e-05	5.72439e-07	42.0914
viral-cat_Parcubacteria_46_8	Parcubacteria	0.72093	0	8.23272e-06	4.40698e-06	1.91482e-06	6.81249e-07	6.07171e-05	5.10728e-05	4.1176e-07	1.46334e-07	2.03051e-05	2.5661e-07	79.128
viral-cat_Archaea_38_18	Pacearcheota	0.789474	0.0526316	6.85042e-05	0.000211456	3.80493e-05	3.66826e-07	7.36709e-07	2.23169e-05	0	2.70156e-07	6.01301e-05	1.57914e-07	380.777
viral-cat_Archaea_41_18	Pacearcheota	0.789474	0	0.000123519	0.000106944	0.000123819	1.47604e-06	0.00011683	2.62842e-05	1.18777e-07	4.84029e-07	8.51528e-05	3.32278e-07	256.27
